# Analysis of gene expression and connectivity on hippocampus of Alzheimer’s disease by a new comprehensive approach

**DOI:** 10.1101/2020.01.14.906446

**Authors:** Shan Jiang

## Abstract

Gene expression and gene connectivity describe two different functional aspects of a gene. These two different measures reveal different information about the involvement of genes in disorders. Previous case-control gene expression studies have often focused on expression level of individual genes. Correlated expression relationships among genes, measured as gene connectivity, have obtained limited attention. We developed a comprehensive method, TRIple Differentiation (TRID), to assess these two measures, both separately and jointly. We applied TRID to gene expression data in hippocampus tissue samples from three Alzheimer’s disease (AD) microarray datasets. Following TRID, comparisons among the three datasets showed poor consistency for disease-associated individual genes but reproducible changes of disease-associated biological pathways annotated for functional protein-protein interaction (PPI) modules identified from network analysis. Our results suggest that changes of gene expression in hippocampus of AD patients are highly heterogeneous at the individual gene level, while biological pathways annotated for PPI modules identified based on TRID weights demonstrate consistency among the three datasets. The R package TRID can be accessed from GitHub (https://github.com/shannjiang/TRID).
