## Supplementary Table 7 for "Analysis of gene expression and connectivity on hippocampus of Alzheimer’s disease by a new comprehensive approach"

### Sheet: Sheet1
Supplementary Table 4. Shared GO term annotations of functional PPI modules among the three datasets based on DE weight of TRID
GO accession number	Description
GO:0045944	positive regulation of transcription from RNA polymerase II promoter
GO:0005634	nucleus
GO:0044212	transcription regulatory region DNA binding
GO:0016020	membrane
GO:0032403	protein complex binding
GO:0000122	negative regulation of transcription from RNA polymerase II promoter
GO:0045892	negative regulation of transcription, DNA-templated
GO:0045893	positive regulation of transcription, DNA-templated
GO:0043066	negative regulation of apoptotic process
GO:0000790	nuclear chromatin
GO:0005913	cell-cell adherens junction
GO:0005813	centrosome
GO:0006367	transcription initiation from RNA polymerase II promoter
GO:0051301	cell division
GO:0005737	cytoplasm
GO:0005730	nucleolus
GO:0005654	nucleoplasm
GO:0005515	protein binding
GO:0019901	protein kinase binding
GO:0008134	transcription factor binding
GO:0003713	transcription coactivator activity
GO:0031625	ubiquitin protein ligase binding
GO:0042802	identical protein binding
GO:0043234	protein complex
GO:0008022	protein C-terminus binding
GO:0003677	DNA binding
GO:0005829	cytosol
GO:0019899	enzyme binding
