## Supplementary Table 8 for "Analysis of gene expression and connectivity on hippocampus of Alzheimer’s disease by a new comprehensive approach"

### Sheet: Sheet1
Supplementary Table 5. Shared GO term annotations of functional PPI modules among the three datasets based on DC weight of TRID
GO accession number	Description
GO:0005634	nucleus
GO:0044822	poly(A) RNA binding
GO:0016020	membrane
GO:0032403	protein complex binding
GO:0005856	cytoskeleton
GO:0006468	protein phosphorylation
GO:0043066	negative regulation of apoptotic process
GO:0005913	cell-cell adherens junction
GO:0005813	centrosome
GO:0015629	actin cytoskeleton
GO:0005737	cytoplasm
GO:0098641	cadherin binding involved in cell-cell adhesion
GO:0048013	ephrin receptor signaling pathway
GO:0005654	nucleoplasm
GO:0000086	G2/M transition of mitotic cell cycle
GO:0005515	protein binding
GO:0046777	protein autophosphorylation
GO:0005794	Golgi apparatus
GO:0019901	protein kinase binding
GO:0043161	proteasome-mediated ubiquitin-dependent protein catabolic process
GO:0008134	transcription factor binding
GO:0016301	kinase activity
GO:0043209	myelin sheath
GO:0031625	ubiquitin protein ligase binding
GO:0070062	extracellular exosome
GO:0004674	protein serine/threonine kinase activity
GO:0042802	identical protein binding
GO:0005524	ATP binding
GO:0005925	focal adhesion
GO:0000165	MAPK cascade
GO:0016032	viral process
GO:0098609	cell-cell adhesion
GO:0008283	cell proliferation
GO:0048471	perinuclear region of cytoplasm
GO:0043234	protein complex
GO:0008022	protein C-terminus binding
GO:0038095	Fc-epsilon receptor signaling pathway
GO:0005829	cytosol
GO:0019899	enzyme binding
GO:0019904	protein domain specific binding
